# Mutational spectra distinguish SARS-CoV-2 replication niches

**DOI:** 10.1101/2022.09.27.509649

**Authors:** Christopher Ruis, Thomas P. Peacock, Luis Mariano Polo, Diego Masone, Maria Soledad Alvarez, Angie S. Hinrichs, Yatish Turakhia, Ye Cheng, Jakob McBroome, Russell Corbett-Detig, Julian Parkhill, R. Andres Floto

**Affiliations:** Molecular Immunity Unit, University of Cambridge Department of Medicine, MRC-Laboratory of Molecular Biology, Cambridge, UK; Department of Veterinary Medicine, University of Cambridge, Cambridge, UK; Cambridge Centre for AI in Medicine, University of Cambridge, Cambridge, UK; Department of Infectious Disease, Imperial College London, London, UK; Instituto de Histología y Embriología de Mendoza - Consejo Nacional de Investigaciones Científicas y Técnicas (CONICET), Universidad Nacional de Cuyo, 5500, Mendoza, Argentina; Facultad de Ingeniería, Universidad Nacional de Cuyo, 5500, Mendoza, Argentina; Instituto de Bioquímica y Biotechnología, Universidad Nacional de Cuyo, Mendoza, Argentina; Genomics Institute, University of California Santa Cruz, Santa Cruz, CA, USA; Department of Biomolecular Engineering, University of California, Santa Cruz, Santa Cruz, CA, USA; Department of Electrical and Computer Engineering, University of California, San Diego, San Diego, CA, USA; Cambridge Centre for Lung Infection, Papworth Hospital, Cambridge, UK

## Abstract

Exposure to different mutagens leaves distinct mutational patterns that can allow prediction of pathogen replication niches (Ruis 2022). We therefore hypothesised that analysis of SARS-CoV-2 mutational spectra might show lineage-specific differences, dependant on the dominant site(s) of replication and onwards transmission, and could therefore rapidly infer virulence of emergent variants of concern (VOC; Konings 2021). Through mutational spectrum analysis, we found a significant reduction in G>T mutations in Omicron, which replicates in the upper respiratory tract (URT), compared to other lineages, which replicate in both upper and lower respiratory tracts (LRT). Mutational analysis of other viruses and bacteria indicates a robust, generalisable association of high G>T mutations with replication within the LRT. Monitoring G>T mutation rates over time, we found early separation of Omicron from Beta, Gamma and Delta, while the mutational burden in Alpha varied consistent with changes in transmission source as social restrictions were lifted. This supports the use of mutational spectra to infer niches of established and emergent pathogens.
