## Supplementary Table 1 for "Mutational spectra distinguish SARS-CoV-2 replication niches"

### Sheet: Sheet1
Table S1. Mutations acquired leading to the common ancestor of the B.1.1.529 lineage and shared amongst lineages BA.1, BA.2, BA.4 and BA.5. These mutations separate Omicron lineages from other lineages
Nucleotide mutation	Gene	Coding	Nonsynonymous mutation
C10449A	Orf1ab	Yes	P3395H
11288-11296 deletion	Orf1ab	Yes	Deletion of S3675-F3677
A18163G	Orf1ab	Yes	I5967V
G22578A	S	Yes	G339D
T22679C	S	Yes	S373P
C22686T	S	Yes	S375F
G22813T	S	Yes	K417N
T22882G	S	Yes	N440K
G22992A	S	Yes	S477N
C22995A	S	Yes	T478K
A23013C	S	Yes	E484A
A23055G	S	Yes	Q498R
A23063T	S	Yes	N501Y
T23075C	S	Yes	Y505H
C23525T	S	Yes	H655Y
T23599G	S	Yes	N679K
C23604A	S	Yes	P681H
C23854A	S	Yes	N764K
G23948T	S	Yes	D796Y
A24424T	S	Yes	Q954H
T24469A	S	Yes	N969K
C25000T	NA	No	NA
C25584T	NA	No	NA
C26270T	E	Yes	T9I
C26577G	M	Yes	Q19E
G26709A	M	Yes	A63T
C27807T	NA	No	NA
A28271T	NA	No	NA
C28311T	N	Yes	P13L
28362-28370 deletion	N	Yes	Deletion of E31-S33
